# Oxidations and amino acid substitutions in urinary proteins are the distinguishing characteristics of aging

**DOI:** 10.1101/2020.07.13.199984

**Authors:** Yongtao Liu, Xuanzhen Pan, Yuanrui Hua, Yunlong Wang, Youhe Gao

**Affiliations:** Department of Biochemistry and Molecular Biology, Beijing Key Laboratory of Gene Engineering Drug and Biotechnology, Beijing Normal University, Beijing, China

**Keywords:** urine proteome, aging, global chemical modification, oxidation, amino acid substitution

## Abstract

Aging is an inevitable course of life. Additionally, the risk of chronic diseases or cancer increases with age. The comprehensive identification of signs related to aging can be beneficial for the prevention and early diagnosis of geriatric diseases. The comparison of global modifications in the urine proteome is a means of multidimensional information mining. This approach is based on urine, in which changes from whole-body metabolism can accumulate. This study used the urine of healthy people at different ages (22 children, 10 young people, 6 senior people) as the research object and using high-resolution tandem mass spectrometry, label-free quantitation combined with non-limiting modification identification algorithms and random group test, compared the differences in protein chemical modifications among three groups. The results show that multi-sites oxidative modifications and amino acid substitutions are noticeable features that distinguish these three age groups of people. The proportion of multi-site oxidations in urine proteins of senior (29.76%) is significantly higher than the young group (13.71% and 12.97%), which affect the biological processes of various proteins. This study could provide a reference for studies of aging mechanisms and biomarkers of age-related disease.
