## supplementary table 1 for "Oxidations and amino acid substitutions in urinary proteins are the distinguishing characteristics of aging"

### Sheet: venn_result22807
Names	total	elements
Children Old people Young people	62	AzidoF[F]
		Carbamyl[C]
		Hex[K]
		Xle->Pro[L]
		Formyl[AnyN-term]
		Cation_Na[E]
		Carboxymethyl[C]
		Phospho[S]
		Carboxymethyl_13C(2)[C]
		Dioxidation[W]
		Pro->Trp[P]
		Deamidated[Q]
		Dioxidation[Y]
		Arg-loss[AnyC-termR]
		Oxidation[W]
		Ammonium[E]
		Glu->Met[E]
		Oxidation[C]
		Carbonyl[S]
		Deamidated[N]
		Carbamidomethyl[M]
		Xle->Asn[L]
		Cation_Ca[II][D]
		maleimide[C]
		HexNAc[T]
		Propionamide_2H(3)[C]
		Dioxidation[P](Pro->Glu[P])
		Propionamide[AnyN-term]
		Gln->pyro-Glu[AnyN-termQ]
		Pyro-carbamidomethyl[AnyN-termC]
		2-monomethylsuccinyl[C]
		C+12[AnyN-term]
		Gly->Glu[G]
		Oxidation[P]
		Ammonium[D]
		Hydroxycinnamyl[C]
		Glu->Asp[E]
		GG[C](Dicarbamidomethyl[C])
		Glu->Gln[E]
		Acetyl[ProteinN-term]
		Gly->Met[G]
		Carbamidomethyl[C]
		Xle->Trp[L]
		Diethylphosphate[C]
		Carbamidomethyl[AnyN-term]
		Cation_Na[D]
		Trioxidation[C]
		Trioxidation[W]
		Cys->Dha[C]
		sulfo+amino[Y]
		Ammonia-loss[N]
		Asn->Trp[N]
		Carbamyl[AnyN-term]
		Oxidation[Y]
		Succinyl[AnyN-term]
		DiDehydro[C]
		Cation_Ca[II][E]
		Glu->pyro-Glu[AnyN-termE]
		Val->Thr[V]
		Oxidation[M]
		Met->AspSA[M]
		glycidamide[AnyN-term]
Old people Young people	10	Val->Tyr[V]
		Val->Phe[V]
		Carbonyl[Q]
		Crotonaldehyde[C]
		SulfanilicAcid[E]
		Dioxidation[C]
		Val->Trp[V]
		Carbamyl[K]
		NIC[AnyN-term](ICPL[AnyN-term])
		Pro->pyro-Glu[P]
Children Old people	16	Oxidation[T]
		Oxidation[V]
		cGMP+RMP-loss[C]
		Carbonyl[L]
		CAF[AnyN-term]
		Oxidation[F](Phe->Tyr[F])
		Oxidation[L]
		Cys->Oxoalanine[C]
		Dioxidation[F]
		Carbamidomethyl[H]
		Malonyl[C]
		Carbamidomethyl[K](Gly[K])
		Dioxidation[V]
		Carbonyl[V]
		Trp->Kynurenin[W]
		Dioxidation[M]
Children Young people	101	Hex(2)[S]
		Cys->Ser[C]
		Cation_Fe[III][E]
		Asn->His[N]
		Thr->Ser[T]
		HexNAc[N]
		Acetyl[AnyN-term]
		Hex[T]
		Methyl[AnyN-term]
		methylol[W]
		Xle->Asn[I]
		Methyl_2H(3)13C(1)[AnyN-term]
		Cation_Na[AnyC-term]
		Unknown_250[AnyN-term]
		Pro->Val[P]
		AEC-MAEC[T]
		Dehydrated[D]
		Xlink_SMCC[219][C]
		Hex(1)HexNAc(1)Phos(1)[S]
		Thr->Xle[T]
		Delta_H(4)C(3)O(1)[C]
		Propyl[AnyN-term]
		Cation_Ni[II][E]
		Menadione[C]
		dHex(1)Hex(2)[T]
		Val->Ala[V]
		Ala->Asp[A]
		Dehydrated[T]
		Thr->Asn[T]
		Ala->Val[A]
		Dehydrated[S]
		Carboxymethyl[AnyN-term]
		CarbamidomethylDTT[C]
		PhosphoHex[S]
		HexNAc[C]
		Ser->His[S]
		Biotin[AnyN-term]
		Cation_Cu[I][D]
		Met->Xle[M]
		Cytopiloyne[AnyN-term]
		Hex[S]
		Trp->Oxolactone[W]
		SPITC_13C(6)[AnyN-term]
		Xle->Asp[L]
		Cation_Fe[II][E]
		Deamidated_18O(1)[N](Delta_H(1)N(-1)18O(1)[N])
		Cation_Fe[III][D]
		Nitrosyl[C]
		Nmethylmaleimide+water[C]
		SPITC[AnyN-term]
		Carboxyethyl[H](Ethoxyformyl[H])
		Didehydro[T]
		Deoxy[S](Ser->Ala[S])
		Asn->Thr[N]
		Thiazolidine[W]
		Hex(1)HexNAc(1)[S]
		Arg->Gln[R]
		Phosphogluconoylation[AnyN-term]
		2-succinyl[C]
		AEC-MAEC[S]
		SulfanilicAcid_13C(6)[E]
		Tyr->Ser[Y]
		HMVK[C]
		dHex[S]
		Asn->Xle[N]
		PEITC[AnyN-term]
		Asp->Asn[D]
		ISD_z+2_ion[AnyN-term]
		Ala->Thr[A]
		ICPL_13C(6)2H(4)[AnyN-term]
		Unknown_216[AnyN-term]
		Cation_Ni[II][D]
		Nitro[Y]
		Formyl[S](Ser->Asp[S])
		Cysteinyl[C]
		Carbofuran[S]
		Didehydro[S]
		Menadione-HQ[C]
		Sulfo[Y]
		Tyr->Phe[Y]
		Cation_Fe[II][D]
		HexNAc(1)dHex(1)[T]
		NDA[AnyN-term]
		Delta_H(6)C(3)O(1)[C]
		Thiophospho[S]
		Ser->Gly[S]
		Lys->Arg[K]
		Val->Pro[V]
		Formyl[T](Thr->Glu[T])
		Cys->Gln[C]
		Phe->Trp[F]
		Arg[AnyN-term]
		Glutathione[C]
		Diisopropylphosphate[AnyN-term]
		Propionamide[C]
		Gly->His[G]
		Pro->Asn[P]
		Hex(1)HexNAc(1)[T]
		Ethylphosphate[AnyN-term]
		Didehydro[Y]
		monomethylphosphothione[C]
Old people	18	NBS[W]
		Dioxidation[E]
		Trioxidation[F]
		methylsulfonylethyl[C]
		Delta_O(4)[W]
		Dioxidation[L]
		Sulfo[S]
		Carbonyl[I]
		Val->Glu[V]
		Isopropylphospho[Y]
		Met->Asp[M]
		Thiazolidine[F]
		Oxidation[Q]
		Trioxidation[Y]
		Xle->Tyr[L]
		Dioxidation[I]
		Pro->Phe[P]
		Phospho[Y]
Young people	156	GIST-Quat_2H(3)[AnyN-term]
		Ethyl+Deamidated[Q]
		Deamidated_18O(1)[Q]
		Hex(1)NeuGc(1)[S]
		Xle->Gly[I]
		Dethiomethyl[M]
		HexN[T]
		Methyl[K]
		Argbiotinhydrazide[R]
		Delta_H(2)C(2)[AnyN-term]
		Sulfide[C]
		Unknown_302[AnyN-term]
		Nmethylmaleimide[C]
		PhosphoCytidine[S]
		NEM_2H(5)[C]
		dNIC[AnyN-term]
		Lys->Gln[K]
		NeuAc[S]
		Met->Gln[M]
		Pent(1)HexNAc(1)[T]
		AccQTag[AnyN-term]
		Dehydrated[Y]
		Hex(1)NeuGc(1)[T]
		Ser->Xle[S]
		PhosphoHex(2)[N]
		SMA[AnyN-term]
		Thr->Arg[T]
		NEMsulfur[C]
		Arg->Cys[R]
		Ub-amide[C]
		Thiazolidine[K]
		Xle->Gly[L]
		Gly->Pro[G]
		PhosphoHexNAc[S]
		Xle->Thr[L]
		Gly->Asp[G]
		HexNAc(2)[N]
		Thr->Val[T]
		Pentose[T]
		Xle->Asp[I]
		Hex[AnyN-term]
		Glucosylgalactosyl[K]
		Phenylisocyanate_2H(5)[AnyN-term]
		Dimethyl[AnyN-term](Ethyl[AnyN-term])
		Nethylmaleimide+water[C]
		Arg->Lys[R]
		HexNAc(1)NeuAc(1)[T]
		pyrophospho[S]
		Hex(1)Pent(2)Me(1)[S]
		Ethanedithiol[S]
		Xle->Lys[L]
		Thiophospho[T]
		Bacillosamine[N]
		HexNAc(1)NeuAc(1)[S]
		Diethyl[AnyN-term]
		Deamidated[R]
		Fluorescein[C]
		Gln->Lys[Q]
		azole[C]
		GIST-Quat[AnyN-term]
		Dansyl[AnyN-term]
		Cation_Ag[D]
		PyridoxalPhosphate[K]
		Propionyl[AnyN-term]
		PEITC[C]
		TNBS[AnyN-term]
		Ethyl+Deamidated[N]
		BEMAD_ST_2H(6)[S]
		ICAT-H[C]
		HexNAc[S]
		Biotin_Thermo-21328[AnyN-term]
		3sulfo[AnyN-term]
		Lipoyl[K]
		Met->Glu[M]
		NeuGc[S]
		Carboxy[K]
		Delta_H(4)C(2)O(-1)S(1)[S](Ser->Met[S])
		Methylamine[S]
		PhosphoHexNAc[T]
		Delta_H(5)C(2)[P]
		Dibromo[Y]
		NO_SMX_SIMD[C]
		Lys->Allysine[K]
		Amidine[AnyN-term]
		Pro->His[P]
		Cation_Cu[I][E]
		Ala->Trp[A]
		GluGluGlu[E]
		Guanidinyl[K]
		Glucuronyl[T]
		Lys->Thr[K]
		Oxidation[K]
		Pent(2)[S]
		Gln->His[Q]
		Piperidine[AnyN-term]
		azole[S]
		CLIP_TRAQ_4[AnyN-term]
		Nitro[W]
		Methylthio[C]
		Dehydro[C]
		Thr->Pro[T]
		Hex(1)Pent(1)[T]
		Thiazolidine[Y]
		Carboxyethyl[K]
		dHex(1)Hex(2)[S]
		Thr->Gly[T]
		Xle->Trp[I]
		Hex(1)Pent(2)[S]
		HexNAc(2)Sulf(1)[S]
		Oxidation+NEM[C]
		Hydroxymethyl[N]
		QTGG[K]
		HexNAc(2)[T]
		NO_SMX_SEMD[C]
		Glu->His[E]
		Cys->Arg[C]
		Xlink_DTSSP[174][K]
		Asn->Phe[N]
		SulfoGMBS[C]
		methylol[Y]
		Lys->Asn[K]
		Iminobiotin[AnyN-term]
		Pro->Gln[P]
		Xle->Val[I]
		SulfurDioxide[C]
		BITC[AnyN-term]
		G-H1[R]
		Arg->Npo[R]
		FNEM[C]
		HexNAc(1)dHex(1)[S]
		Glu->Lys[E]
		Thr->Cys[T]
		Hex(1)HexNAc(1)Sulf(1)[S]
		Hex(1)HexNAc(1)Sulf(1)[T]
		Malonyl[K]
		ICPL_13C(6)[AnyN-term]
		Gly->Ser[G]
		Ser->Asn[S]
		Val->Lys[V]
		PhosphoHex(2)[S]
		Tyr->Trp[Y]
		Tyr->Thr[Y]
		Xle->Phe[L]
		CresylSaligeninPhosphate[K]
		HexNAc(1)dHex(1)[N]
		Dihydroxyimidazolidine[R]
		Methyl[S](Ser->Thr[S])
		Asp->Xle[D]
		Asp->Trp[D]
		Ser->Pro[S]
		Hex(1)Pent(1)[S]
		Sulfo-NHS-LC-LC-Biotin[AnyN-term]
		Unknown_306[AnyN-term]
		Carbamyl[S]
		s-GlcNAc[T]
		Lys->Glu[K]
Children	122	Xle->Glu[L]
		Galactosyl[AnyN-term]
		Asn->Met[N]
		Methyl[R]
		Fluoro[A]
		Xle->Val[L]
		Val->His[V]
		Xle->Gln[I]
		Ser->Val[S]
		Delta_S(-1)Se(1)[C]
		Phospho[T]
		HCysteinyl[C]
		Methyl_2H(3)[E]
		Val->Xle[V]
		Val->Gln[V]
		Quinone[Y]
		Met-loss+Acetyl[ProteinN-termM]
		Saligenin[H]
		Hex(1)HexA(1)[T]
		Thr->Tyr[T]
		Gln->Phe[Q]
		Xlink_BMOE[C]
		Ala->Ser[A]
		BITC[C]
		Propionyl_13C(3)[AnyN-term]
		Thr->Trp[T]
		Carboxy[W]
		HexN[N]
		Cation_Al[III][E]
		Carbonyl[A]
		Phospho[C]
		Acetyl_2H(3)[AnyN-term]
		IBTP[C]
		DNPS[C]
		Thr->His[T]
		Cys->SecNEM_2H(5)[C]
		Oxidation[S]
		Phe->Asp[F]
		Xlink_EGS[115][K]
		Hex(3)[S]
		Cation_Al[III][D]
		Gly->Ala[G]
		Xle->Tyr[I]
		Asn->Cys[N]
		Thr->Asp[T]
		lapachenole[C]
		Lys->MetOx[K]
		Trp->Hydroxykynurenin[W]
		Methylthio[AnyN-term]
		Xle->Gln[L]
		HexNAc(2)Sulf(1)[T]
		Cys->Ala[C]
		Gln->Arg[Q]
		Xle->Met[L]
		Propiophenone[C]
		Ala->Phe[A]
		Pro->Thr[P]
		Tyr->His[Y]
		Cation_Zn[II][E]
		Cys->His[C]
		MTSL[C]
		CarboxymethylDTT[C]
		Oxidation[H]
		Methylthio[N]
		IDEnT[C]
		Tyr->Asn[Y]
		Formylasparagine[H]
		Leu->MetOx[L]
		Hex(1)HexA(1)[S]
		phenylsulfonylethyl[C]
		FTC[S]
		NEMsulfurWater[C]
		Met->Thr[M]
		dHex(1)Hex(1)[T]
		DeStreak[C]
		trifluoro[L]
		ICAT-H_13C(6)[C]
		Pro->Ala[P]
		Unknown_216[E]
		O-Et-N-diMePhospho[S]
		Pro->Gly[P]
		Asp->Arg[D]
		Amidine[K]
		MercaptoEthanol[T]
		Lys[AnyN-term]
		Fluoro[Y]
		Gly->Val[G]
		Glucuronyl[S]
		Trimethyl[K](Propyl[K])
		Methyl[H]
		Lys->Asp[K]
		IGBP[C]
		Pro->Xle[P]
		MercaptoEthanol[S]
		DNCB_hapten[C]
		Dicarbamidomethyl[AnyN-term]
		Quinone[W]
		HN3_mustard[C]
		Methyl[E]
		DTT[C]
		Ala->Asn[A]
		Arg->His[R]
		Val->Asn[V]
		Carboxy[D]
		Cation_Zn[II][D]
		Diethylphosphothione[C]
		Fluoro[W]
		Formyl[K]
		Ub-VME[C]
		Met->Phe[M]
		Gly->Phe[G]
		Pro->HAVA[P]
		Thrbiotinhydrazide[T]
		Hex(2)[T]
		Asp->His[D]
		Xle->His[L]
		Acetyl_2H(3)[T]
		Iodo[Y]
		Unknown_177[E]
		GG[K](Dicarbamidomethyl[K])
		Carbamyl[M]
		Xlink_DST[132][K]
