## supplementary table 3 for "Oxidations and amino acid substitutions in urinary proteins are the distinguishing characteristics of aging"

### Sheet: Sheet1
UniProtKB ID	UniProtKB	Status	Protein names	Gene names	Organism	Length
P02671	FIBA_HUMAN	reviewed	Fibrinogen alpha chain [Cleaved into: Fibrinopeptide A; Fibrinogen alpha chain]	FGA	Homo sapiens (Human)	866
B7Z8Q2	B7Z8Q2_HUMAN	unreviewed	cDNA FLJ55606, highly similar to Alpha-2-HS-glycoprotein		Homo sapiens (Human)	433
A0A024R8G3	A0A024R8G3_HUMAN	unreviewed	Prostaglandin D2 synthase 21kDa (Brain), isoform CRA_a (Testis tissue sperm-binding protein Li 63n)	PTGDS hCG_1780827	Homo sapiens (Human)	190
Q59EG0	Q59EG0_HUMAN	unreviewed	Basement membrane-specific heparan sulfate proteoglycan core protein variant		Homo sapiens (Human)	2331
B4DPP6	B4DPP6_HUMAN	unreviewed	cDNA FLJ54371, highly similar to Serum albumin		Homo sapiens (Human)	618
A0A5C2FTR4	A0A5C2FTR4_HUMAN	unreviewed	IGL c1349_light_IGKV3-20_IGKJ5 (IGL c368_light_IGKV3-20_IGKJ5)		Homo sapiens (Human)	109
A0A5C2GLT3	A0A5C2GLT3_HUMAN	unreviewed	IG c1042_light_IGKV2-28_IGKJ4		Homo sapiens (Human)	113
B4DN59	B4DN59_HUMAN	unreviewed	cDNA FLJ52702, highly similar to Homo sapiens CD44 antigen (homing function and Indian blood group system) (CD44), transcript variant 4, mRNA		Homo sapiens (Human)	329
B5MCZ9	B5MCZ9_HUMAN	unreviewed	Glutaminyl-peptide cyclotransferase	QPCT	Homo sapiens (Human)	284
B2R4M6	B2R4M6_HUMAN	unreviewed	Protein S100 (S100 calcium-binding protein)		Homo sapiens (Human)	114
S4R471	S4R471_HUMAN	unreviewed	Protein AMBP	AMBP	Homo sapiens (Human)	193
B2R888	B2R888_HUMAN	unreviewed	Monocyte differentiation antigen CD14 (Myeloid cell-specific leucine-rich glycoprotein)		Homo sapiens (Human)	375
Q06AH7	Q06AH7_HUMAN	unreviewed	Transferrin	TF	Homo sapiens (Human)	698
F8W6P5	F8W6P5_HUMAN	unreviewed	Hemoglobin subunit beta	HBB	Homo sapiens (Human)	90
B7ZKJ8	B7ZKJ8_HUMAN	unreviewed	ITIH4 protein (Inter-alpha-trypsin inhibitor heavy chain H4)	ITIH4	Homo sapiens (Human)	935
Q9BS19	Q9BS19_HUMAN	unreviewed	Epididymis secretory sperm binding protein (HPX protein) (Hemopexin)	HPX	Homo sapiens (Human)	254
P19652	A1AG2_HUMAN	reviewed	Alpha-1-acid glycoprotein 2, AGP 2 (Orosomucoid-2, OMD 2)	ORM2 AGP2	Homo sapiens (Human)	201
B7Z8Q4	B7Z8Q4_HUMAN	unreviewed	cDNA FLJ56652, highly similar to Hemopexin		Homo sapiens (Human)	142
B4DHP9	B4DHP9_HUMAN	unreviewed	cDNA FLJ58062, highly similar to Homo sapiens CD99 antigen-like 2 (CD99L2), transcript variant 1, mRNA		Homo sapiens (Human)	187
A0A0U1RQQ4	A0A0U1RQQ4_HUMAN	unreviewed	Endothelial protein C receptor	PROCR	Homo sapiens (Human)	213
V9HW68	V9HW68_HUMAN	unreviewed	Epididymis luminal protein 214	HEL-214	Homo sapiens (Human)	470
Q6GMX0	Q6GMX0_HUMAN	unreviewed	Uncharacterized protein		Homo sapiens (Human)	236
A6NL76	A6NL76_HUMAN	unreviewed	Actin, alpha skeletal muscle	ACTA1	Homo sapiens (Human)	254
G3V4B4	G3V4B4_HUMAN	unreviewed	Plasma serine protease inhibitor	SERPINA5	Homo sapiens (Human)	86
B2R4R0	B2R4R0_HUMAN	unreviewed	Histone H4	HIST1H4J HIST1H4H, HIST1H4L, hCG_1640981	Homo sapiens (Human)	103
B4DPR2	B4DPR2_HUMAN	unreviewed	cDNA FLJ50830, highly similar to Serum albumin		Homo sapiens (Human)	523
B3KTU0	B3KTU0_HUMAN	unreviewed	cDNA FLJ38724 fis, clone KIDNE2010151, highly similar to UROMODULIN		Homo sapiens (Human)	577
Q05CF8	Q05CF8_HUMAN	unreviewed	KNG1 protein	KNG1	Homo sapiens (Human)	291
B7ZMD7	B7ZMD7_HUMAN	unreviewed	Alpha-amylase, EC 3.2.1.1	AMY1A	Homo sapiens (Human)	511
J3QSF7	J3QSF7_HUMAN	unreviewed	Myeloperoxidase	MPO	Homo sapiens (Human)	86
P05109	S10A8_HUMAN	reviewed	Protein S100-A8 (Calgranulin-A) (Calprotectin L1L subunit) (Cystic fibrosis antigen, CFAG) (Leukocyte L1 complex light chain) (Migration inhibitory factor-related protein 8, MRP-8, p8) (S100 calcium-binding protein A8) (Urinary stone protein band A)	S100A8 CAGA, CFAG, MRP8	Homo sapiens (Human)	93
V9HWI4	V9HWI4_HUMAN	unreviewed	Epididymis luminal protein 110	HEL110	Homo sapiens (Human)	710
A0A0G2JRN3	A0A0G2JRN3_HUMAN	unreviewed	Alpha-1-antitrypsin	SERPINA1	Homo sapiens (Human)	359
A0A0U1RQK7	A0A0U1RQK7_HUMAN	unreviewed	Eukaryotic translation initiation factor 4 gamma 3	EIF4G3	Homo sapiens (Human)	1774
H7C5N5	H7C5N5_HUMAN	unreviewed	Ceruloplasmin	CP	Homo sapiens (Human)	225
A0A024R1M3	A0A024R1M3_HUMAN	unreviewed	HGFL gene, isoform CRA_a	MGC17330 hCG_41521	Homo sapiens (Human)	263
B2RCB8	B2RCB8_HUMAN	unreviewed	cDNA, FLJ95971, highly similar to Homo sapiens protocadherin 12 (PCDH12), mRNA		Homo sapiens (Human)	1184
D9ZGG2	D9ZGG2_HUMAN	unreviewed	Vitronectin	VTN	Homo sapiens (Human)	478
B4E1C2	B4E1C2_HUMAN	unreviewed	Kininogen 1, isoform CRA_b (cDNA FLJ56836, highly similar to Kininogen-1)	KNG1 hCG_2021397	Homo sapiens (Human)	644
A0A5C2GH36	A0A5C2GH36_HUMAN	unreviewed	IG c401_light_IGKV3-20_IGKJ4		Homo sapiens (Human)	107
H0Y5A1	H0Y5A1_HUMAN	unreviewed	Prostaglandin-H2 D-isomerase	PTGDS	Homo sapiens (Human)	124
E7EQR8	E7EQR8_HUMAN	unreviewed	Protein YIPF3	YIPF3	Homo sapiens (Human)	356
V9HWF6	V9HWF6_HUMAN	unreviewed	Alpha-1-acid glycoprotein	HEL-S-153w	Homo sapiens (Human)	201
W0UV60	W0UV60_HUMAN	unreviewed	Ribonuclease A F3 (Ribonuclease, RNase A family, 2 (Liver, eosinophil-derived neurotoxin))	RAF3 RNASE2, hCG_1778873	Homo sapiens (Human)	161
B7Z8R6	B7Z8R6_HUMAN	unreviewed	cDNA FLJ51445, highly similar to AMBP protein		Homo sapiens (Human)	270
D6CHE9	D6CHE9_HUMAN	unreviewed	Proteinase 3 (Serine proteinase, neutrophil, Wegener granulomatosis autoantigen), isoform CRA_a	PRTN3 hCG_1811455	Homo sapiens (Human)	215
H3BNC6	H3BNC6_HUMAN	unreviewed	Cadherin-1	CDH1	Homo sapiens (Human)	537
C9J2Z5	C9J2Z5_HUMAN	unreviewed	Alpha-amylase 2B	AMY2B	Homo sapiens (Human)	96
Q9BV73	CP250_HUMAN	reviewed	Centrosome-associated protein CEP250 (250 kDa centrosomal protein, Cep250) (Centrosomal Nek2-associated protein 1, C-Nap1) (Centrosomal protein 2)	CEP250 CEP2, CNAP1	Homo sapiens (Human)	2442
